# The transcription factor Roc1 is a regulator of cellulose degradation in the wood-decaying mushroom *Schizophyllum commune*

**DOI:** 10.1101/2021.06.08.446897

**Authors:** Ioana M. Marian, Peter Jan Vonk, Ivan D. Valdes, Kerrie Barry, Benedict Bostock, Akiko Carver, Chris Daum, Harry Lerner, Anna Lipzen, Hongjae Park, Margo B. P. Schuller, Martin Tegelaar, Andrew Tritt, Jeremy Schmutz, Jane Grimwood, Luis G. Lugones, In-Geol Choi, Han A. B. Wösten, Igor V. Grigoriev, Robin A. Ohm

**Author notes:** Institute of Hydrobiology, Biology Centre of the Czech Academy of Sciences, České Budějovice, Czech Republic (Hongjae Park).

## Abstract

Wood-decaying fungi of the class Agaricomycetes (phylum Basidiomycota) are saprotrophs that break down lignocellulose and play an important role in the nutrient recycling. They secrete a wide range of extracellular plant cell wall degrading enzymes that break down cellulose, hemicellulose and lignin, the main building blocks of plant biomass. Although the production of these enzymes is regulated mainly at the transcriptional level, no activating regulators have been identified in any wood-decaying fungus in the class Agaricomycetes. We studied the regulation of cellulase expression in the wood-decaying fungus *Schizophyllum commune*. Comparative genomics and transcriptomics on two wild isolates revealed a Zn_2_Cys_6_-type transcription factor gene (*roc1*) that was highly up-regulated during growth on cellulose, when compared to glucose. It is only conserved in the class Agaricomycetes. A *roc1* knockout strain showed an inability to grow on medium with cellulose as sole carbon source, and growth on cellobiose and xylan (other components of wood) was inhibited. Growth on non-wood-related carbon sources was not inhibited. Cellulase activity was reduced in the growth medium of the Δ*roc1* strain. ChIP-Seq identified 1474 binding sites of the Roc1 transcription factor. Promoters of genes involved in lignocellulose degradation were enriched with these binding sites, especially those of LPMO (lytic polysaccharide monooxygenase) CAZymes, indicating that Roc1 directly regulates these genes. A GC-rich motif was identified as the binding site of Roc1, which was confirmed by a functional promoter analysis. Together, Roc1 is a key regulator of cellulose degradation and the first identified in wood-decaying fungi in the phylum Basidiomycota.
