## Supplementary material for "The transcription factor Roc1 is a regulator of cellulose degradation in the wood-decaying mushroom *Schizophyllum commune*": Table S1

### Sheet: Sheet1
Species code	Species name	Publication (Pubmed ID)	NCBI taxonomy ID	Kingdom	Subkingdom	Phylum	Subphylum	Class	Subclass	Order	Family	Genus	Species	Roc1 ortholog protein ID
Ganpr1	Gonapodya prolifera	25977457	1344416	Fungi		Chytridiomycota		Monoblepharidomycetes		Monoblepharidales	Gonapodyaceae	Gonapodya	Gonapodya prolifera	-
Mucci2	Mucor circinelloides CBS277.49	27238284	747725	Fungi		Mucoromycota	Mucoromycotina	Mucoromycetes		Mucorales	Mucoraceae	Mucor	Mucor circinelloides	-
Phybl2	Phycomyces blakesleeanus NRRL1555	27238284	763407	Fungi		Mucoromycota	Mucoromycotina	Mucoromycetes		Mucorales	Phycomycetaceae	Phycomyces	Phycomyces blakesleeanus	-
Coere1	Coemansia reversa NRRL 1564	25977457	763665	Fungi		Zoopagomycota	Kickxellomycotina	Kickxellomycetes		Kickxellales	Kickxellaceae	Coemansia	Coemansia reversa	-
Aciri1_iso	Acidomyces richmondensis BFW	26973616	766039	Fungi	Dikarya	Ascomycota	Pezizomycotina	Dothideomycetes	Dothideomycetidae	Capnodiales		Acidomyces	Acidomyces richmondensis	-
Dotse1	Dothistroma septosporum NZE10	23209441	675120	Fungi	Dikarya	Ascomycota	Pezizomycotina	Dothideomycetes	Dothideomycetidae	Capnodiales	Mycosphaerellaceae	Dothistroma	Dothistroma septosporum	-
Mycgr3	Mycosphaerella graminicola	21695235	336722	Fungi	Dikarya	Ascomycota	Pezizomycotina	Dothideomycetes	Dothideomycetidae	Capnodiales	Mycosphaerellaceae	Zymoseptoria	Zymoseptoria tritici	-
Lepmu1	Leptosphaeria maculans	21326234	985895	Fungi	Dikarya	Ascomycota	Pezizomycotina	Dothideomycetes	Pleosporomycetidae	Pleosporales	Leptosphaeriaceae	Leptosphaeria	Leptosphaeria maculans	-
Parnod1	Parastagonospora nodorum SN15	18024570	321614	Fungi	Dikarya	Ascomycota	Pezizomycotina	Dothideomycetes	Pleosporomycetidae	Pleosporales	Phaeosphaeriaceae	Parastagonospora	Parastagonospora nodorum	-
CocheC5_3	Cochliobolus heterostrophus C5	23236275	701091	Fungi	Dikarya	Ascomycota	Pezizomycotina	Dothideomycetes	Pleosporomycetidae	Pleosporales	Pleosporaceae	Bipolaris	Bipolaris maydis	-
Aspni7	Aspergillus niger ATCC 1015	21543515	5061	Fungi	Dikarya	Ascomycota	Pezizomycotina	Eurotiomycetes	Eurotiomycetidae	Eurotiales	Aspergillaceae	Aspergillus		-
Aspnid1	Aspergillus nidulans	22080559	162425	Fungi	Dikarya	Ascomycota	Pezizomycotina	Eurotiomycetes	Eurotiomycetidae	Eurotiales	Aspergillaceae	Aspergillus		-
PenchWisc1_1	Penicillium chrysogenum Wisconsin 54-1255	18820685	500485	Fungi	Dikarya	Ascomycota	Pezizomycotina	Eurotiomycetes	Eurotiomycetidae	Eurotiales	Aspergillaceae	Penicillium	Penicillium rubens	-
Sclsc1	Sclerotinia sclerotiorum	21876677	665079	Fungi	Dikarya	Ascomycota	Pezizomycotina	Leotiomycetes		Helotiales	Sclerotiniaceae	Sclerotinia	Sclerotinia sclerotiorum	-
Tubme1v2	Tuber melanosporum Mel28	20348908	39416	Fungi	Dikarya	Ascomycota	Pezizomycotina	Pezizomycetes		Pezizales	Tuberaceae	Tuber		-
Trire2	Trichoderma reesei	18454138	431241	Fungi	Dikarya	Ascomycota	Pezizomycotina	Sordariomycetes	Hypocreomycetidae	Hypocreales	Hypocreaceae	Trichoderma	Trichoderma reesei	-
Fusox1	Fusarium oxysporum	20237561	426428	Fungi	Dikarya	Ascomycota	Pezizomycotina	Sordariomycetes	Hypocreomycetidae	Hypocreales	Nectriaceae	Fusarium	Fusarium oxysporum	-
Ophcf2	Ophiocordyceps camponoti-floridani	32354705	2030778	Fungi	Dikarya	Ascomycota	Pezizomycotina	Sordariomycetes	Hypocreomycetidae	Hypocreales	Ophiocordycipitaceae	Ophiocordyceps		-
Maggr1	Magnaporthe grisea 70-15 (MG8)	15846337	242507	Fungi	Dikarya	Ascomycota	Pezizomycotina	Sordariomycetes	Sordariomycetidae	Magnaporthales	Magnaporthaceae	Magnaporthe	Magnaporthe oryzae	-
Neucr2	Neurospora crassa OR74A	12712197	367110	Fungi	Dikarya	Ascomycota	Pezizomycotina	Sordariomycetes	Sordariomycetidae	Sordariales	Sordariaceae	Neurospora	Neurospora crassa	-
Sorma1	Sordaria macrospora k-hell	20386741	771870	Fungi	Dikarya	Ascomycota	Pezizomycotina	Sordariomycetes	Sordariomycetidae	Sordariales	Sordariaceae	Sordaria	Sordaria macrospora	-
Canal1	Candida albicans SC5314	15123810	237561	Fungi	Dikarya	Ascomycota	Saccharomycotina	Saccharomycetes		Saccharomycetales	Debaryomycetaceae	Candida	Candida albicans	-
SacceS288C_1	Saccharomyces cerevisiae S288C	8849441	559292	Fungi	Dikarya	Ascomycota	Saccharomycotina	Saccharomycetes		Saccharomycetales	Saccharomycetaceae	Saccharomyces	Saccharomyces cerevisiae	-
Schpo1	Schizosaccharomyces pombe	11859360	4896	Fungi	Dikarya	Ascomycota	Taphrinomycotina	Schizosaccharomycetes		Schizosaccharomycetales	Schizosaccharomycetaceae	Schizosaccharomyces		-
Aurde3_1	Auricularia subglabra	22745431	717982	Fungi	Dikarya	Basidiomycota	Agaricomycotina	Agaricomycetes		Auriculariales	Auriculariaceae	Auricularia	Auricularia subglabra	Aurde3_1|117434
Exigl1	Exidia glandulosa	26659563	1314781	Fungi	Dikarya	Basidiomycota	Agaricomycotina	Agaricomycetes		Auriculariales	Exidiaceae	Exidia	Exidia glandulosa	-
Botbo1	Botryobasidium botryosum	24958869	264124	Fungi	Dikarya	Basidiomycota	Agaricomycotina	Agaricomycetes		Cantharellales	Botryobasidiaceae	Botryobasidium		Botbo1|50846
Rhiso1	Rhizoctonia solani AG-1 IB	23280342	1108050	Fungi	Dikarya	Basidiomycota	Agaricomycotina	Agaricomycetes		Cantharellales	Ceratobasidiaceae	Rhizoctonia	Rhizoctonia solani	Rhiso1|355
Tulca1	Tulasnella calospora AL13/4D	25706625	1051891	Fungi	Dikarya	Basidiomycota	Agaricomycotina	Agaricomycetes		Cantharellales	Tulasnellaceae	Tulasnella	Tulasnella calospora	-
Punst1	Punctularia strigosozonata	22745431	741275	Fungi	Dikarya	Basidiomycota	Agaricomycotina	Agaricomycetes		Corticiales	Punctulariaceae	Punctularia	Punctularia strigosozonata	Punst1|97313
Glotr1_1	Gloeophyllum trabeum	22745431	670483	Fungi	Dikarya	Basidiomycota	Agaricomycotina	Agaricomycetes		Gloeophyllales	Gloeophyllaceae	Gloeophyllum	Gloeophyllum trabeum	Glotr1_1|66280
Neole1	Neolentinus lepideus	26659563	1314782	Fungi	Dikarya	Basidiomycota	Agaricomycotina	Agaricomycetes		Gloeophyllales	Gloeophyllaceae	Neolentinus	Neolentinus lepideus	Neole1|1129731
Ricmel1	Rickenella mellea SZMC22713	30902897	50990	Fungi	Dikarya	Basidiomycota	Agaricomycotina	Agaricomycetes		Hymenochaetales		Rickenella		Ricmel1|266276
Fomme1	Fomitiporia mediterranea	22745431	694068	Fungi	Dikarya	Basidiomycota	Agaricomycotina	Agaricomycetes		Hymenochaetales	Hymenochaetaceae	Fomitiporia	Fomitiporia mediterranea	Fomme1|97406
Schpa1	Schizopora paradoxa KUC8140	26188242	27342	Fungi	Dikarya	Basidiomycota	Agaricomycotina	Agaricomycetes		Hymenochaetales	Schizoporaceae	Schizopora		Schpa1|858291
Fibra1	Fibroporia radiculosa TFFH 294	22247176	1078123	Fungi	Dikarya	Basidiomycota	Agaricomycotina	Agaricomycetes		Polyporales		Fibroporia	Fibroporia radiculosa	Fibra1|4663
RhoplFPRL280	Rhodonia placenta FPRL280	32625194	104341	Fungi	Dikarya	Basidiomycota	Agaricomycotina	Agaricomycetes		Polyporales	Dacryobolaceae	Postia		RhoplFPRL280|143_3
Daequ1	Daedalea quercina	26659563	1314783	Fungi	Dikarya	Basidiomycota	Agaricomycotina	Agaricomycetes		Polyporales	Fomitopsidaceae	Daedalea	Daedalea quercina	Daequ1|814854
Fompi3	Fomitopsis pinicola FP-58527 SS1	22745431	743788	Fungi	Dikarya	Basidiomycota	Agaricomycotina	Agaricomycetes		Polyporales	Fomitopsidaceae	Fomitopsis	Fomitopsis pinicola	Fompi3|1031471
Cersu1	Ceriporiopsis subvermispora B	22434909	914234	Fungi	Dikarya	Basidiomycota	Agaricomycotina	Agaricomycetes		Polyporales	Gelatoporiaceae	Gelatoporia	Gelatoporia subvermispora	Cersu1|89102
Obbri1	Obba rivulosa 3A-2	27634999	1052685	Fungi	Dikarya	Basidiomycota	Agaricomycotina	Agaricomycetes		Polyporales	Gelatoporiaceae	Obba		Obbri1|488268
Laesu1	Laetiporus sulphureus var. sulphureus	26659563	1314785	Fungi	Dikarya	Basidiomycota	Agaricomycotina	Agaricomycetes		Polyporales	Laetiporaceae	Laetiporus	Laetiporus sulphureus	Laesu1|723045
Wolco1	Wolfiporia cocos MD-104 SS10	22745431	742152	Fungi	Dikarya	Basidiomycota	Agaricomycotina	Agaricomycetes		Polyporales	Laetiporaceae	Wolfiporia	Wolfiporia cocos	Wolco1|23609
Rigmic1	Rigidoporus microporus ED310	32251355	219653	Fungi	Dikarya	Basidiomycota	Agaricomycotina	Agaricomycetes		Polyporales	Meripilaceae	Rigidoporus		Rigmic1|875750
Phlbr1	Phlebia brevispora HHB-7030 SS6	23935031	747484	Fungi	Dikarya	Basidiomycota	Agaricomycotina	Agaricomycetes		Polyporales	Meruliaceae	Phlebia	Phlebia brevispora	Phlbr1|25788
Bjead1_1	Bjerkandera adusta	23935031	748444	Fungi	Dikarya	Basidiomycota	Agaricomycotina	Agaricomycetes		Polyporales	Phanerochaetaceae	Bjerkandera	Bjerkandera adusta	Bjead1_1|181837
Phaca1	Phanerochaete carnosa HHB-10118-Sp	22937793	231932	Fungi	Dikarya	Basidiomycota	Agaricomycotina	Agaricomycetes		Polyporales	Phanerochaetaceae	Phanerochaete		Phaca1|262394
Phchr2	Phanerochaete chrysosporium RP-78	24853079	5306	Fungi	Dikarya	Basidiomycota	Agaricomycotina	Agaricomycetes		Polyporales	Phanerochaetaceae	Phanerochaete		Phchr2|2908960
Dicsqu464_1	Dichomitus squalens CBS464.89	31048399	114155	Fungi	Dikarya	Basidiomycota	Agaricomycotina	Agaricomycetes		Polyporales	Polyporaceae	Dichomitus		Dicsqu464_1|920001
Gansp1	Ganoderma sp. 10597 SS1	23935031	767862	Fungi	Dikarya	Basidiomycota	Agaricomycotina	Agaricomycetes		Polyporales	Polyporaceae	Ganoderma		Gansp1|107535
Lenti7_1	Lentinus tigrinus ALCF2SS1-7	30398645	1328758	Fungi	Dikarya	Basidiomycota	Agaricomycotina	Agaricomycetes		Polyporales	Polyporaceae	Lentinus	Lentinus tigrinus	Lenti7_1|610733
Trave1	Trametes versicolor	22745431	717944	Fungi	Dikarya	Basidiomycota	Agaricomycotina	Agaricomycetes		Polyporales	Polyporaceae	Trametes	Trametes versicolor	Trave1|75707
Hetan2	Heterobasidion annosum	22463738	747525	Fungi	Dikarya	Basidiomycota	Agaricomycotina	Agaricomycetes		Russulales	Bondarzewiaceae	Heterobasidion	Heterobasidion irregulare	Hetan2|384208
Ricme1	Peniophora sp.	26659563	1314672	Fungi	Dikarya	Basidiomycota	Agaricomycotina	Agaricomycetes		Russulales	Peniophoraceae	Peniophora		Ricme1|656617
Stehi1	Stereum hirsutum FP-91666 SS1	22745431	721885	Fungi	Dikarya	Basidiomycota	Agaricomycotina	Agaricomycetes		Russulales	Stereaceae	Stereum	Stereum hirsutum	Stehi1|122072
Sebve1	Sebacina vermifera MAFF 305830	25706625	933852	Fungi	Dikarya	Basidiomycota	Agaricomycotina	Agaricomycetes		Sebacinales	Serendipitaceae	Serendipita	Serendipita vermifera	Sebve1|198102
Sisni1	Sistotremastrum niveocremeum HHB9708 ss-1	26659563	1314777	Fungi	Dikarya	Basidiomycota	Agaricomycotina	Agaricomycetes		Trechisporales	Hydnodontaceae	Sistotremastrum	Sistotremastrum niveocremeum	Sisni1|88982
Sissu1	Sistotremastrum suecicum	26659563	1314776	Fungi	Dikarya	Basidiomycota	Agaricomycotina	Agaricomycetes		Trechisporales	Hydnodontaceae	Sistotremastrum	Sistotremastrum suecicum	Sissu1|1056767
AgabiH97	Agaricus bisporus H97	32887908	192523	Fungi	Dikarya	Basidiomycota	Agaricomycotina	Agaricomycetes	Agaricomycetidae	Agaricales	Agaricaceae	Agaricus	Agaricus bisporus	AgabiH97|102550
Amamu1	Amanita muscaria Koide	25706625	946122	Fungi	Dikarya	Basidiomycota	Agaricomycotina	Agaricomycetes	Agaricomycetidae	Agaricales	Amanitaceae	Amanita	Amanita muscaria	Amamu1|73055
Amath1	Amanita thiersii Skay4041	24923322	703135	Fungi	Dikarya	Basidiomycota	Agaricomycotina	Agaricomycetes	Agaricomycetidae	Agaricales	Amanitaceae	Amanita	Amanita thiersii	Amath1|136091
Agrae3_2	Agrocybe aegerita AAE-3	29334897	5400	Fungi	Dikarya	Basidiomycota	Agaricomycotina	Agaricomycetes	Agaricomycetidae	Agaricales	Bolbitiaceae	Agrocybe		Agrae3_2|AAE3_03626
Hebcy2	Hebeloma cylindrosporum h7	25706625	686832	Fungi	Dikarya	Basidiomycota	Agaricomycotina	Agaricomycetes	Agaricomycetidae	Agaricales	Cortinariaceae	Hebeloma	Hebeloma cylindrosporum	Hebcy2|444187
Fishe1	Fistulina hepatica	25683379	1128425	Fungi	Dikarya	Basidiomycota	Agaricomycotina	Agaricomycetes	Agaricomycetidae	Agaricales	Fistulinaceae	Fistulina	Fistulina hepatica	Fishe1|77187
Hypmar1	Hypsizygus marmoreus	30382831	39966	Fungi	Dikarya	Basidiomycota	Agaricomycotina	Agaricomycetes	Agaricomycetidae	Agaricales	Lyophyllaceae	Hypsizygus		Hypmar1|Hypma_000938
Gyman1	Gymnopus androsaceus JB14	31760680	1447944	Fungi	Dikarya	Basidiomycota	Agaricomycotina	Agaricomycetes	Agaricomycetidae	Agaricales	Omphalotaceae	Gymnopus	Gymnopus androsaceus	Gyman1|886204
Gymlu1	Gymnopus luxurians	25706625	944289	Fungi	Dikarya	Basidiomycota	Agaricomycotina	Agaricomycetes	Agaricomycetidae	Agaricales	Omphalotaceae	Gymnopus	Gymnopus luxurians	Gymlu1|34056
Lened_B_1_1	Lentinula edodes B17	29845094	5353	Fungi	Dikarya	Basidiomycota	Agaricomycotina	Agaricomycetes	Agaricomycetidae	Agaricales	Omphalotaceae	Lentinula		Lened_B_1_1|8827
Armga1	Armillaria gallica 21-2	29085064	47427	Fungi	Dikarya	Basidiomycota	Agaricomycotina	Agaricomycetes	Agaricomycetidae	Agaricales	Physalacriaceae	Armillaria		Armga1|1060882
Armost1	Armillaria solidipes 28-4	29085064	47428	Fungi	Dikarya	Basidiomycota	Agaricomycotina	Agaricomycetes	Agaricomycetidae	Agaricales	Physalacriaceae	Armillaria		Armost1|950758
Cylto1	Cylindrobasidium torrendii	25683379	1314674	Fungi	Dikarya	Basidiomycota	Agaricomycotina	Agaricomycetes	Agaricomycetidae	Agaricales	Physalacriaceae	Cylindrobasidium	Cylindrobasidium torrendii	Cylto1|418615
PleosPC9_1	Pleurotus ostreatus PC9	27117896	1137139	Fungi	Dikarya	Basidiomycota	Agaricomycotina	Agaricomycetes	Agaricomycetidae	Agaricales	Pleurotaceae	Pleurotus	Pleurotus ostreatus	PleosPC9_1|57611
CopciAmBm1	Coprinopsis cinerea AmutBmut pab1-1	26510163	1132390	Fungi	Dikarya	Basidiomycota	Agaricomycotina	Agaricomycetes	Agaricomycetidae	Agaricales	Psathyrellaceae	Coprinopsis	Coprinopsis cinerea	CopciAmBm1|447627
Auramp1	Auriculariopsis ampla NL-1724	31257601	97359	Fungi	Dikarya	Basidiomycota	Agaricomycotina	Agaricomycetes	Agaricomycetidae	Agaricales	Schizophyllaceae	Auriculariopsis		Auramp1|263933
Schco3	Schizophyllum commune H4-8	This study	578458	Fungi	Dikarya	Basidiomycota	Agaricomycotina	Agaricomycetes	Agaricomycetidae	Agaricales	Schizophyllaceae	Schizophyllum	Schizophyllum commune	Schco3|2615561
Schco_LoeD_1	Schizophyllum commune LoenenD	This study	1314666	Fungi	Dikarya	Basidiomycota	Agaricomycotina	Agaricomycetes	Agaricomycetidae	Agaricales	Schizophyllaceae	Schizophyllum	Schizophyllum commune	Schco_LoeD_1|261166
Schco_TatD_1	Schizophyllum commune TattoneD	This study	1314663	Fungi	Dikarya	Basidiomycota	Agaricomycotina	Agaricomycetes	Agaricomycetidae	Agaricales	Schizophyllaceae	Schizophyllum	Schizophyllum commune	Schco_TatD_1|232687
Galma1	Galerina marginata	24958869	685588	Fungi	Dikarya	Basidiomycota	Agaricomycotina	Agaricomycetes	Agaricomycetidae	Agaricales	Strophariaceae	Galerina	Galerina marginata	Galma1|238181
Hypsu1	Hypholoma sublateritium	25706625	945553	Fungi	Dikarya	Basidiomycota	Agaricomycotina	Agaricomycetes	Agaricomycetidae	Agaricales	Strophariaceae	Hypholoma	Hypholoma sublateritium	Hypsu1|39166
Lacam2	Laccaria amethystina LaAM-08-1	25706625	89243	Fungi	Dikarya	Basidiomycota	Agaricomycotina	Agaricomycetes	Agaricomycetidae	Agaricales	Tricholomataceae	Laccaria		Lacam2|672892
Lacbi2	Laccaria bicolor	18322534	29883	Fungi	Dikarya	Basidiomycota	Agaricomycotina	Agaricomycetes	Agaricomycetidae	Agaricales	Tricholomataceae	Laccaria		Lacbi2|668424
Plicr1	Plicaturopsis crispa	25706625	944288	Fungi	Dikarya	Basidiomycota	Agaricomycotina	Agaricomycetes	Agaricomycetidae	Amylocorticiales	Amylocorticiaceae	Plicaturopsis	Plicaturopsis crispa	Plicr1|125699
Fibsp1	Fibulorhizoctonia sp. CBS 109695	26659563	436010	Fungi	Dikarya	Basidiomycota	Agaricomycotina	Agaricomycetes	Agaricomycetidae	Atheliales	Atheliaceae	Fibularhizoctonia		Fibsp1|813762
Pilcr1	Piloderma croceum F 1598	25706625	765440	Fungi	Dikarya	Basidiomycota	Agaricomycotina	Agaricomycetes	Agaricomycetidae	Atheliales	Atheliaceae	Piloderma	Piloderma croceum	Pilcr1|812975
Conpu1	Coniophora puteana	22745431	741705	Fungi	Dikarya	Basidiomycota	Agaricomycotina	Agaricomycetes	Agaricomycetidae	Boletales	Coniophoraceae	Coniophora	Coniophora puteana	Conpu1|123686
Hydpi2	Hydnomerulius pinastri	25706625	994086	Fungi	Dikarya	Basidiomycota	Agaricomycotina	Agaricomycetes	Agaricomycetidae	Boletales	Paxillaceae	Hydnomerulius	Hydnomerulius pinastri	Hydpi2|182671
Paxru2	Paxillus adelphus Ve08.2h10	25706625	1842050	Fungi	Dikarya	Basidiomycota	Agaricomycotina	Agaricomycetes	Agaricomycetidae	Boletales	Paxillaceae	Paxillus		Paxru2|143066
Paxin1	Paxillus involutus ATCC 200175	25706625	664439	Fungi	Dikarya	Basidiomycota	Agaricomycotina	Agaricomycetes	Agaricomycetidae	Boletales	Paxillaceae	Paxillus	Paxillus involutus	Paxin1|161931
Pismi1	Pisolithus microcarpus 441	25706625	178872	Fungi	Dikarya	Basidiomycota	Agaricomycotina	Agaricomycetes	Agaricomycetidae	Boletales	Pisolithaceae	Pisolithus		Pismi1|684265
Pisti1	Pisolithus tinctorius Marx 270	25706625	37468	Fungi	Dikarya	Basidiomycota	Agaricomycotina	Agaricomycetes	Agaricomycetidae	Boletales	Pisolithaceae	Pisolithus		Pisti1|248099
Rhives1	Rhizopogon vesiculosus Smith	28450370	180088	Fungi	Dikarya	Basidiomycota	Agaricomycotina	Agaricomycetes	Agaricomycetidae	Boletales	Rhizopogonaceae	Rhizopogon		Rhives1|2532
Rhivi1	Rhizopogon vinicolor AM-OR11-026	28450370	1314800	Fungi	Dikarya	Basidiomycota	Agaricomycotina	Agaricomycetes	Agaricomycetidae	Boletales	Rhizopogonaceae	Rhizopogon	Rhizopogon vinicolor	Rhivi1|790338
Sclci1	Scleroderma citrinum Foug A	25706625	1036808	Fungi	Dikarya	Basidiomycota	Agaricomycotina	Agaricomycetes	Agaricomycetidae	Boletales	Sclerodermataceae	Scleroderma	Scleroderma citrinum	Sclci1|1173512
SerlaS7_9_2	Serpula lacrymans S7.9	21764756	578457	Fungi	Dikarya	Basidiomycota	Agaricomycotina	Agaricomycetes	Agaricomycetidae	Boletales	Serpulaceae	Serpula	Serpula lacrymans	SerlaS7_9_2|450312
Suibr2	Suillus brevipes Sb2	25728665	48565	Fungi	Dikarya	Basidiomycota	Agaricomycotina	Agaricomycetes	Agaricomycetidae	Boletales	Suillaceae	Suillus		Suibr2|857936
Suilu4	Suillus luteus UH-Slu-Lm8-n1	25706625	5384	Fungi	Dikarya	Basidiomycota	Agaricomycotina	Agaricomycetes	Agaricomycetidae	Boletales	Suillaceae	Suillus		Suilu4|2894513
Jaaar1	Jaapia argillacea	24958869	933084	Fungi	Dikarya	Basidiomycota	Agaricomycotina	Agaricomycetes	Agaricomycetidae	Jaapiales	Jaapiaceae	Jaapia	Jaapia argillacea	Jaaar1|30454
Calco1	Calocera cornea	26659563	1353952	Fungi	Dikarya	Basidiomycota	Agaricomycotina	Dacrymycetes		Dacrymycetales	Dacrymycetaceae	Calocera	Calocera cornea	-
Calvi1	Calocera viscosa	26659563	1330018	Fungi	Dikarya	Basidiomycota	Agaricomycotina	Dacrymycetes		Dacrymycetales	Dacrymycetaceae	Calocera	Calocera viscosa	-
Dacsp1	Dacryopinax sp. DJM 731 SSP1	22745431	745407	Fungi	Dikarya	Basidiomycota	Agaricomycotina	Dacrymycetes		Dacrymycetales	Dacrymycetaceae	Dacryopinax		-
Cryga1	Cryptococcus gattii R265	21304167	294750	Fungi	Dikarya	Basidiomycota	Agaricomycotina	Tremellomycetes		Tremellales	Cryptococcaceae	Cryptococcus	Cryptococcus gattii VGII	-
Cryne_H99_1	Cryptococcus neoformans var. grubii H99	24743168	235443	Fungi	Dikarya	Basidiomycota	Agaricomycotina	Tremellomycetes		Tremellales	Cryptococcaceae	Cryptococcus	Cryptococcus neoformans	-
Kocim1	Kockovaella imperatae NRRL Y-17943	28481340	4999	Fungi	Dikarya	Basidiomycota	Agaricomycotina	Tremellomycetes		Tremellales	Cuniculitremaceae	Kockovaella		-
Treen1	Naematelia encephela UCDFST 68-887.2	28481340	71784	Fungi	Dikarya	Basidiomycota	Agaricomycotina	Tremellomycetes		Tremellales	Naemateliaceae	Naematelia		-
Treme1	Tremella mesenterica Fries	22745431	578456	Fungi	Dikarya	Basidiomycota	Agaricomycotina	Tremellomycetes		Tremellales	Tremellaceae	Tremella	Tremella mesenterica	-
Triol1	Trichosporon oleaginosus IBC0246	26199329	879819	Fungi	Dikarya	Basidiomycota	Agaricomycotina	Tremellomycetes		Trichosporonales	Trichosporonaceae	Cutaneotrichosporon		-
Trias_CBS2479	Trichosporon asahii var. asahii CBS 2479	23104369	1186058	Fungi	Dikarya	Basidiomycota	Agaricomycotina	Tremellomycetes		Trichosporonales	Trichosporonaceae	Trichosporon	Trichosporon asahii	-
Rhomi1	Cystobasidium minutum MCA 4210	30264407	1397322	Fungi	Dikarya	Basidiomycota	Pucciniomycotina	Cystobasidiomycetes		Cystobasidiales	Cystobasidiaceae	Cystobasidium	Cystobasidium minutum	-
Leucr1	Leucosporidiella creatinivora 62-1032	28481340	106004	Fungi	Dikarya	Basidiomycota	Pucciniomycotina	Microbotryomycetes		Leucosporidiales	Leucosporidiaceae	Leucosporidium		-
Rhosp1	Rhodotorula sp. JG-1b	26988035	5533	Fungi	Dikarya	Basidiomycota	Pucciniomycotina	Microbotryomycetes		Sporidiobolales	Sporidiobolaceae			-
Rhoba1_1	Rhodotorula graminis strain WP1	26441909	578459	Fungi	Dikarya	Basidiomycota	Pucciniomycotina	Microbotryomycetes		Sporidiobolales	Sporidiobolaceae	Rhodotorula	Rhodotorula graminis	-
Mixos1	Mixia osmundae IAM 14324	24372469	764103	Fungi	Dikarya	Basidiomycota	Pucciniomycotina	Mixiomycetes		Mixiales	Mixiaceae	Mixia	Mixia osmundae	-
Croqu1	Cronartium quercuum f. sp. fusiforme G11	25018762	708437	Fungi	Dikarya	Basidiomycota	Pucciniomycotina	Pucciniomycetes		Pucciniales	Cronartiaceae	Cronartium	Cronartium quercuum	-
Mellp1	Melampsora laricis-populina	21536894	203908	Fungi	Dikarya	Basidiomycota	Pucciniomycotina	Pucciniomycetes		Pucciniales	Melampsoraceae	Melampsora		-
Pucgr1	Puccinia graminis	21536894	5297	Fungi	Dikarya	Basidiomycota	Pucciniomycotina	Pucciniomycetes		Pucciniales	Pucciniaceae	Puccinia		-
Pucst93210	Puccinia striiformis 93-210	29792772	27350	Fungi	Dikarya	Basidiomycota	Pucciniomycotina	Pucciniomycetes		Pucciniales	Pucciniaceae	Puccinia		-
Pucst93TX2	Puccinia striiformis 93TX-2	29792772	27350	Fungi	Dikarya	Basidiomycota	Pucciniomycotina	Pucciniomycetes		Pucciniales	Pucciniaceae	Puccinia		-
Pucst1	Puccinia striiformis f. sp. tritici PST-130	21909385	875184	Fungi	Dikarya	Basidiomycota	Pucciniomycotina	Pucciniomycetes		Pucciniales	Pucciniaceae	Puccinia	Puccinia striiformis	-
Cerbo1	Ceraceosorus bombacis	26314305	401625	Fungi	Dikarya	Basidiomycota	Ustilaginomycotina	Exobasidiomycetes		Ceraceosorales	Ceraceosoraceae	Ceraceosorus		-
Cersp1	Ceraceosorus guamensis MCA 4658	29771364	1522189	Fungi	Dikarya	Basidiomycota	Ustilaginomycotina	Exobasidiomycetes		Ceraceosorales	Ceraceosoraceae	Ceraceosorus		-
Tilwa1	Tilletiopsis washingtonensis MCA 4186	29771364	58919	Fungi	Dikarya	Basidiomycota	Ustilaginomycotina	Exobasidiomycetes		Entylomatales		Tilletiopsis		-
Meimi1	Meira miltonrushii MCA 3882	29771364	1280837	Fungi	Dikarya	Basidiomycota	Ustilaginomycotina	Exobasidiomycetes		Exobasidiales	Brachybasidiaceae	Meira		-
Acain1	Acaromyces ingoldii MCA	29771364	215250	Fungi	Dikarya	Basidiomycota	Ustilaginomycotina	Exobasidiomycetes		Exobasidiales	Cryptobasidiaceae	Acaromyces		-
Tilan2	Tilletiaria anomala UBC 951	24926052	1037660	Fungi	Dikarya	Basidiomycota	Ustilaginomycotina	Exobasidiomycetes		Georgefischeriales	Tilletiariaceae	Tilletiaria	Tilletiaria anomala	-
Jamsp1	Jaminaea sp. MCA 5214	29771364	2012312	Fungi	Dikarya	Basidiomycota	Ustilaginomycotina	Exobasidiomycetes		Microstromatales		Jaminaea		-
Rhodsp1	Pseudomicrostroma glucosiphilum gen et sp. nov. MCA 4718	29771364	1684307	Fungi	Dikarya	Basidiomycota	Ustilaginomycotina	Exobasidiomycetes		Microstromatales		Pseudomicrostroma		-
Malat1	Malassezia furfur (atypical)	28959251	55194	Fungi	Dikarya	Basidiomycota	Ustilaginomycotina	Malasseziomycetes		Malasseziales	Malasseziaceae	Malassezia		-
Malfu1	Malassezia furfur	28959251	55194	Fungi	Dikarya	Basidiomycota	Ustilaginomycotina	Malasseziomycetes		Malasseziales	Malasseziaceae	Malassezia		-
Malpa1	Malassezia pachydermatis	26472839	77020	Fungi	Dikarya	Basidiomycota	Ustilaginomycotina	Malasseziomycetes		Malasseziales	Malasseziaceae	Malassezia		-
Malgl1	Malassezia globosa	18000048	425265	Fungi	Dikarya	Basidiomycota	Ustilaginomycotina	Malasseziomycetes		Malasseziales	Malasseziaceae	Malassezia	Malassezia globosa	-
Malsy1_1	Malassezia sympodialis ATCC 42132	23341551	1230383	Fungi	Dikarya	Basidiomycota	Ustilaginomycotina	Malasseziomycetes		Malasseziales	Malasseziaceae	Malassezia	Malassezia sympodialis	-
Tescy1	Testicularia cyperi MCA 3645	29771364	1882483	Fungi	Dikarya	Basidiomycota	Ustilaginomycotina	Ustilaginomycetes		Ustilaginales	Anthracoideaceae	Testicularia		-
Psean1_1	Pseudozyma antarctica T-34	23558529	1151754	Fungi	Dikarya	Basidiomycota	Ustilaginomycotina	Ustilaginomycetes		Ustilaginales	Ustilaginaceae	Moesziomyces	Moesziomyces antarcticus	-
Psehu1	Pseudozyma hubeiensis SY62	23814110	1305764	Fungi	Dikarya	Basidiomycota	Ustilaginomycotina	Ustilaginomycetes		Ustilaginales	Ustilaginaceae	Pseudozyma	Pseudozyma hubeiensis	-
Spore1	Sporisorium reilianum SRZ2	21148393	999809	Fungi	Dikarya	Basidiomycota	Ustilaginomycotina	Ustilaginomycetes		Ustilaginales	Ustilaginaceae	Sporisorium	Sporisorium reilianum	-
Ustma2	Ustilago maydis 521	17080091	237631	Fungi	Dikarya	Basidiomycota	Ustilaginomycotina	Ustilaginomycetes		Ustilaginales	Ustilaginaceae	Ustilago	Ustilago maydis	-
Ustsp1	Violaceomyces palustris SA 807	29771364	1673888	Fungi	Dikarya	Basidiomycota	Ustilaginomycotina	Ustilaginomycetes		Violaceomycetales	Violaceomycetaceae	Violaceomyces		-
Basun1	Basidioascus undulatus	26203425	1230402	Fungi	Dikarya	Basidiomycota	Wallemiomycotina	Geminibasidiomycetes		Geminibasidiales	Geminibasidiaceae	Basidioascus		-
Walic1	Wallemia ichthyophaga EXF-994	24034603	1299270	Fungi	Dikarya	Basidiomycota	Wallemiomycotina	Wallemiomycetes		Wallemiales	Wallemiaceae	Wallemia	Wallemia ichthyophaga	-
Walse1	Wallemia sebi	22326418	671144	Fungi	Dikarya	Basidiomycota	Wallemiomycotina	Wallemiomycetes		Wallemiales	Wallemiaceae	Wallemia	Wallemia mellicola	-
