## Supplementary material for "The transcription factor Roc1 is a regulator of cellulose degradation in the wood-decaying mushroom *Schizophyllum commune*": Table S2

### Sheet: Sheet1
Primer name	Sequence (5’ – 3’)
Roc1UpFw	CTATGACCATGATTACGCCAAATTCCAGCGAGAACAATG
Roc1UpRev	GTCCCCCTCGAGGCGCGCCGTCGAAGACGGGTTGAAGTAG
Roc1DownFw	TCCCAGACCACCATGCCGGGGGTAGGTTAAAGGGAACGGG
Roc1DownRev	GATAACCTTCAGCAGAACGAAGTCACCAGCGTACTTCTC
Roc1-Chk-A	TCGACAATTACAAGCTTGCC
Roc1-Chk-D	GATGGTCAAGGAGCTCCAG
Roc1ChipFw	GCGTGGCCCCAAGCGTTGGACAAGCTTAGGAAAAACCTGCG
Roc1ChipRev	TCAGGGACGTCGTAGGGGTACCCCATCATCATGCCGTC
Roc1ChipCheckFw	GTAAAACGACGGCCAG
Roc1ChipCheckRev	CCACCTTTCACCCTCCTTTT
Roc1LeftsgRNAp1	TAATACGACTCACTATAGGGCGACTCACAGCATATGCAG
Roc1LeftsgRNAp2	TTCTAGCTCTAAAACCTGCATATGCTGTGAGTCGC
Roc1RightsgRNAp1	TAATACGACTCACTATAGGGAGCAGCAAGCCCATAATAC
Roc1RightsgRNAp2	TTCTAGCTCTAAAACGTATTATGGGCTTGCTGCTC
sgRNALeft	GCGACTCACAGCATATGCAG
sgRNARight	GAGCAGCAAGCCCATAATAC
Roc1-FW	TCGCCCGCTCACGCCCGCCCGCAGCCATGCCCGTCGCTCGCGTCAAG
Roc1-RV	TGTCTAGACTGACGTGCACTCACAGAGGATTCCGAGCCAGACTTG
GbdTomatoFw	ATGGTGAGCAAGGGCGAGGAG
GbdTomatoRev	TCGCATTGTCTAGACTGACGTGCACTCACAGATATCTTACTTGTACAGCTCGTCC
GbGH61PrRev	TTGATGACCTCCTCGCCCTTGCTCACCATGTCTGATACCGACTGAGAGG
GbGH61Pr700Fw	AGCTGGGCCAGCGTGGCCCCAAGCGTTGGATATCCTGTGCGTCAGTGCGTCAG
GbGH61Pr600Fw	AGCTGGGCCAGCGTGGCCCCAAGCGTTGGATATCTCTTCGCCCAGGAACAGGG
GbGH61Pr300Fw	AGCTGGGCCAGCGTGGCCCCAAGCGTTGGATATCTGCCCACCGTGGTCCGCGAC
GbGH61Pr200Fw	AGCTGGGCCAGCGTGGCCCCAAGCGTTGGATATCTTGCCTCTCGCAACGCACAG
GbGH61Pr100Fw	AGCTGGGCCAGCGTGGCCCCAAGCGTTGGATATCTTTCCGCTGAGAGGTCAAGG
dTomatoFW	AAGCTGAAGGTGACCAAGGG
dTomatoREV	ATGCCGTACAGGAACAGGTG
GbGH61Pr300MutFw	CGAGGAGAATACTATTAAATAGGGCGACGATCCGAGCGTGTCCT
GbGH61Pr300MutRv	CGCCCTATTTAATAGTATTCTCCTCGGAGAAAGCTGCCCATTGAGT
