## Supplementary material for "The transcription factor Roc1 is a regulator of cellulose degradation in the wood-decaying mushroom *Schizophyllum commune*": Table S3

### Sheet: stats
	S. commune H4-8		S. commune TattoneD	S. commune LoenenD
Version of assembly and annotations	Schco1	Schco3	Schco_TatD_1	Schco_LoeD_1
Reference	(Ohm et al., 2010)	This study	This study	This study
Assembly
Sequences in assembly	36	25	1707	1774
Total assembly length (Mbp)	38.48	38.67	36.46	35.88
Assembly GC content (%)	57.5	57.53	57.5	57.54
Assembly gaps (%)	1.43	0.15	0.1	0.07
L50 number (#)	5	6	187	194
N50 length (bp)	2548518	2560162	54683	54148
Total repeats (#)	7845	8762	7816	7120
Repetitive content (bp, %)	1486924 (3.86%)	1877393 (4.85%)	740912 (2.03%)	642611 (1.79%)
Genes
Genes	13181	16204	15103	13829
Gene length (median)	1470	1517	1469	1438
Transcript length (median)	1182	1247	1203	1153
Exon length (median)	148	164	158	148
CDS length (median)	1104	1035	1044	1089
Protein length (median)	368	345	348	363
Spliced genes (total, %)	11821 (89.68%)	13981 (86.28%)	13273 (87.88%)	12419 (89.8%)
Exons per gene (median)	5	4	4	4
Intron length (median)	53	53	53	53
Introns per spliced gene (median)	4	4	4	4
Gene density (genes / Mbp)	342.52	419.03	414.25	385.4
Coding content of assembly (bp, %)	17626983 (45.81%)	20453589 (52.89%)	18919004 (51.89%)	18030347 (50.25%)
Functional annotations
Unique PFAM domains	3647	3762	3743	3721
Genes with PFAM (total, %)	7582 (57.52%)	8130 (50.17%)	8014 (53.06%)	7856 (56.81%)
Genes with GO (total, %)	4846 (36.77%)	5177 (31.95%)	5096 (33.74%)	4982 (36.03%)
Genes with signalP (total, %)	955 (7.25%)	1260 (7.78%)	1160 (7.68%)	1100 (7.95%)
Genes with TMHMM (total, %)	1987 (15.07%)	2413 (14.89%)	2284 (15.12%)	2159 (15.61%)
Genes annotated as TF (total, %)	271 (2.06%)	295 (1.82%)	285 (1.89%)	279 (2.02%)
Genes annotated as MEROPS protease (total, %)	382 (2.9%)	399 (2.46%)	385 (2.55%)	372 (2.69%)
Secondary metabolism gene cluster	12	14	15	17
CEGMA completeness (%)	99.13	99.56	99.34	99.56
BUSCO2 completeness (%)	98.97	99.31	98.62	99.31
