## Supplementary material for "The transcription factor Roc1 is a regulator of cellulose degradation in the wood-decaying mushroom *Schizophyllum commune*": Table S7

### Sheet: Sheet1
	description	annotation method	associated with ChIP-Seq peak; with annotation term	associated with ChIP-Seq peak; without annotation term	not associated with ChIP-Seq peak; with annotation term	not associated with ChIP-Seq peak; without annotation term	over/under-represented	p-value	corrected p-value	proteinIds
PF03443|Glyco_hydro_61	Glycosyl hydrolase family 61	PFAM	12	1157	10	15069	Over-represented	1.0392e-06	0.000586107	Schco3|1124934; Schco3|1184889; Schco3|1190128; Schco3|1280218; Schco3|1290255; Schco3|1322343; Schco3|16233; Schco3|2621099; Schco3|2633361; Schco3|2634027; Schco3|2640531; Schco3|2640920
PF07690|MFS_1	Major Facilitator Superfamily	PFAM	33	1136	159	14920	Over-represented	2.97364e-06	0.000838565	Schco3|1129508; Schco3|1136736; Schco3|1153136; Schco3|1154281; Schco3|1175357; Schco3|2122325; Schco3|2481653; Schco3|2484130; Schco3|2488479; Schco3|2504863; Schco3|2510346; Schco3|2550918; Schco3|2607272; Schco3|2607891; Schco3|2608678; Schco3|2608744; Schco3|2613255; Schco3|2616189; Schco3|2616456; Schco3|2620170; Schco3|2620830; Schco3|2621071; Schco3|2622931; Schco3|2623613; Schco3|2624256;…
PF00172|Zn_clus	Fungal Zn(2)-Cys(6) binuclear cluster domain	PFAM	17	1152	55	15024	Over-represented	1.01414e-05	0.00190658	Schco3|1191002; Schco3|2197600; Schco3|2483746; Schco3|2485027; Schco3|2486606; Schco3|2493743; Schco3|2495664; Schco3|2495705; Schco3|2548256; Schco3|2577799; Schco3|2604430; Schco3|2605931; Schco3|2615561; Schco3|2615671; Schco3|2628620; Schco3|2633839; Schco3|2635378
PF01915|Glyco_hydro_3_C	Glycosyl hydrolase family 3 C-terminal domain	PFAM	6	1163	5	15074	Over-represented	4.61727e-05	0.00578698	Schco3|13228; Schco3|2604319; Schco3|2606766; Schco3|2623407; Schco3|2629974; Schco3|2632701
PF14310|Fn3-like	Fibronectin type III-like domain	PFAM	6	1163	5	15074	Over-represented	4.61727e-05	0.00578698	Schco3|13228; Schco3|2604319; Schco3|2606766; Schco3|2623407; Schco3|2629974; Schco3|2632701
PF12937|F-box-like	F-box-like	PFAM	8	1161	339	14740	Under-represented	8.45779e-05	0.00795032	Schco3|1158360; Schco3|2177413; Schco3|2547974; Schco3|2570852; Schco3|2616042; Schco3|2618320; Schco3|2618677; Schco3|2665529
PF00933|Glyco_hydro_3	Glycosyl hydrolase family 3 N terminal domain	PFAM	6	1163	6	15073	Over-represented	8.67158e-05	0.00698681	Schco3|13228; Schco3|2604319; Schco3|2606766; Schco3|2623407; Schco3|2629974; Schco3|2632701
PF03061|4HBT	Thioesterase superfamily	PFAM	5	1164	6	15073	Over-represented	0.00061172	0.0431263	Schco3|2495163; Schco3|2495881; Schco3|2497085; Schco3|2621034; Schco3|2665966
PF13279|4HBT_2	Thioesterase-like superfamily	PFAM	4	1165	3	15076	Over-represented	0.000782114	0.0490125	Schco3|2495163; Schco3|2495881; Schco3|2497085; Schco3|2665966
AA9	CAZyme family: AA9	CAZymes	12	1157	10	15069	Over-represented	1.0392e-06	4.36463e-05	Schco3|1280218; Schco3|1290255; Schco3|1190128; Schco3|2640531; Schco3|2633361; Schco3|2634027; Schco3|2621099; Schco3|1124934; Schco3|1322343; Schco3|16233; Schco3|1184889; Schco3|2640920
GH	CAZyme enzyme class: GH	CAZymes	53	1116	194	14885	Over-represented	1.23185e-06	2.58689e-05	Schco3|2625061; Schco3|2629974; Schco3|2630008; Schco3|2630028; Schco3|2606766; Schco3|2607034; Schco3|2642586; Schco3|2604109; Schco3|2604319; Schco3|2640375; Schco3|2636145; Schco3|2504733; Schco3|2632701; Schco3|2635003; Schco3|2633144; Schco3|2633317; Schco3|2618252; Schco3|2609013; Schco3|2609170; Schco3|2604720; Schco3|2605122; Schco3|2605157; Schco3|2631634; Schco3|2495155; Schco3|2699217;…
CE	CAZyme enzyme class: CE	CAZymes	12	1157	26	15053	Over-represented	8.50157e-06	0.000119022	Schco3|2285680; Schco3|2517462; Schco3|2631375; Schco3|2754043; Schco3|2493117; Schco3|2640978; Schco3|2641020; Schco3|2641759; Schco3|2529062; Schco3|2614029; Schco3|2614257; Schco3|2624486
AA	CAZyme enzyme class: AA	CAZymes	18	1151	67	15012	Over-represented	2.77447e-05	0.000291319	Schco3|1280218; Schco3|1290255; Schco3|1190128; Schco3|2607677; Schco3|2642438; Schco3|2643025; Schco3|2640531; Schco3|2511180; Schco3|1160309; Schco3|2633361; Schco3|2634027; Schco3|2621099; Schco3|1124934; Schco3|1322343; Schco3|16233; Schco3|1184889; Schco3|2627742; Schco3|2640920
GH3	CAZyme family: GH3	CAZymes	6	1163	6	15073	Over-represented	8.67158e-05	0.000728413	Schco3|2629974; Schco3|2606766; Schco3|2604319; Schco3|2632701; Schco3|13228; Schco3|2623407
GH5	CAZyme family: GH5	CAZymes	5	1164	11	15068	Over-represented	0.00427093	0.0298965	Schco3|2495155; Schco3|2502504; Schco3|73246; Schco3|2484696; Schco3|2637065
Annotated as Transcription Factor		TF	52	1117	244	14835	Over-represented	1.8872e-06	2.26464e-05	Schco3|2479805; Schco3|2481568; Schco3|2627364; Schco3|2627445; Schco3|2625693; Schco3|1191002; Schco3|1194000; Schco3|2242043; Schco3|2493743; Schco3|2493754; Schco3|2604883; Schco3|2622228; Schco3|2639599; Schco3|2633839; Schco3|2058879; Schco3|2641327; Schco3|2641338; Schco3|2520843; Schco3|2626897; Schco3|2610202; Schco3|2670689; Schco3|2615561; Schco3|2615671; Schco3|2604292; Schco3|2604430;…
Fungal Specific TF		TF	19	1150	74	15005	Over-represented	2.85794e-05	0.000171476	Schco3|2627364; Schco3|1191002; Schco3|2493743; Schco3|2633839; Schco3|2615561; Schco3|2615671; Schco3|2604430; Schco3|2577799; Schco3|2628620; Schco3|2495664; Schco3|2495705; Schco3|2548256; Schco3|2635378; Schco3|2605931; Schco3|2483746; Schco3|2485027; Schco3|2620880; Schco3|2486606; Schco3|2197600
GATA type zinc finger		TF	5	1164	7	15072	Over-represented	0.000986724	0.00394689	Schco3|2627445; Schco3|2622228; Schco3|2639599; Schco3|2604292; Schco3|1088168
Helix-loop-helix		TF	4	1165	9	15070	Over-represented	0.0112663	0.033799	Schco3|2641327; Schco3|2610202; Schco3|2636716; Schco3|2181177
